# Genome-wide, bidirectional CRISPR screens identify mucins as critical host factors modulating SARS-CoV-2 infection

**DOI:** 10.1101/2021.04.22.440848

**Authors:** Scott B. Biering, Sylvia A. Sarnik, Eleanor Wang, James R. Zengel, Varun Sathyan, Xammy Nguyenla, Erik Van Dis, Carmelle Catamura, Livia H. Yamashiro, Adam Begeman, Jessica C. Stark, D. Judy Shon, Douglas M. Fox, Andreas S. Puschnik, Carolyn R. Bertozzi, Jan E. Carette, Sarah A. Stanley, Eva Harris, Silvana Konermann, Patrick D. Hsu

## Abstract

SARS-CoV-2 can cause a range of symptoms in infected individuals, from mild respiratory illness to acute respiratory distress syndrome. A systematic understanding of the host factors mediating viral infection or restriction is critical to elucidate SARS-CoV-2 host-pathogen interactions and the progression of COVID-19. To this end, we conducted genome-wide CRISPR knockout and activation screens in human lung epithelial cells with endogenous expression of the SARS-CoV-2 entry factors ACE2 and TMPRSS2. These screens uncovered proviral and antiviral host factors across highly interconnected host pathways, including components implicated in clathrin transport, inflammatory signaling, cell cycle regulation, and transcriptional and epigenetic regulation. We further identified mucins, a family of high-molecular weight glycoproteins, as a prominent viral restriction network. We demonstrate that multiple membrane-anchored mucins are critical inhibitors of SARS-CoV-2 entry and are upregulated in response to viral infection. This functional landscape of SARS-CoV-2 host factors provides a physiologically relevant starting point for new host-directed therapeutics and suggests interactions between SARS-CoV-2 and airway mucins of COVID-19 patients as a host defense mechanism.
