## Supplementary material for "Genome-wide, bidirectional CRISPR screens identify mucins as critical host factors modulating SARS-CoV-2 infection": Table S4

### Sheet: knockout (LOF)
gene	guide number	internal numbering system	sequence
Non-Targeting Guide	1	pLV280	ACTTCCCACTTCTTAGGTTG
Non-Targeting Guide	2	pLV281	CGTCCAGAAGAACGGCCCCT
Non-Targeting Guide	3	pLV282	GCCAGCGGGGATATGGTGAA
Non-Targeting Guide	4	pLV283	TTGCAGCCACTCCTGCAATA
ACE2	1	pLV199	TGCACAGAGAATATTCAAGG
ACE2	2	pLV196	AACATCTTCATGCCTATGTG
ACE2	3	pLV198	CCAAAGGCGAGAGATAGTTG
ACE2	4	pLV197	CAGGATCCTTATGTGCACAA
TMPRSS2	1	pLV201	GCAAATGCCGTCCAATGCCA
TMPRSS2	2	pLV202	GGGGACGGGTAGTACTGAGC
AP1G1	1	pLV210	GGTATGCACCTTCCAAACGA
AP1G1	2	pLV208	ATAGCACGCAATTCGTACAG
CHUK	1	pLV212	AAAGCTCCAATAATCAACAG
CHUK	2	pLV214	TATACAGCTGCGTAAAGTGT
RIPK4	1	pLV223	TGGAAGGTGGGCCTAACTCG
RIPK4	2	pLV221	GAGCGGGAACCTTCAACCAG
TAOK2	1	pLV233	GCCAGGGTTAGTGAAGCTAG
TAOK2	2	pLV232	CCCAACACCATTCAGTACCG

### Sheet: activation (GOF)
gene	guide number	internal numbering system	sequence
Non-Targeting Guide	1	pLV310	GTTCCCCGGGAAGTCTATGC
Non-Targeting Guide	2	pLV313	GGATATTGAGTAAACCCGAT
TAF7L	1	pLV320	GAGCCTTCCCGCCCAGCACG
TAF7L	2	pLV321	GTCCCCCTCAGCCCTCCCCT
TEAD3	1	pLV316	CGCTCGGGCCGCCTACCCCG
TEAD3	2	pLV317	GGCCGGGTCGCGAGGCCGCG
CCNE1	1	pLV315	GGTCCCGCGCGGCCGCTGAG
CCNE1	2	pLV314	GACGGGCTCTGGGTCCCGCG
IRF5	1	pLV428	GGGGCCCGGAGTGGATTCGC
MUC1	1	pLV398	CTACCCAGGAATGGTTGGGG
MUC1	2	pLV397	AGAGCCCTTGTACCCTACCC
MUC4	1	pLV409	CTGATGAGAAGCAGAGCAAC
MUC4	2	pLV410	GCTGATGAGAAGCAGAGCAA
MUC13	1	pLV447	TAGCTATAATTGCCTTTCTG
MUC13	2	pLV448	TGAGATAGAAGAGGTGGAGC
MUC21	1	pLV400	TAGAGCAGGGGTCAAGAGGA
MUC21	2	pLV399	CCTGGGACGGAATAGAGCAG
CD44	1	pLV319	TGTGACTAAGCAGCCCGCAG
CD44	2	pLV318	GCTACTTCTTAAAACCTCTG
SPDEF	1	pLV370	GTTAATCAGGAGCCTGCCTG
SPDEF	2	pLV369	AGGGCATGGATCCCCCAGCA
MRGBP	1	pLV350	GAGCAGGGCGGAGTCCCCGG
MRGBP	2	pLV351	GAGCCCGAGCGCGTACCCGG
DDX28	1	pLV343	CTGTAGCTCCGAATAGGGGA
DDX28	2	pLV342	AGCACCGTGAGGAAGAAGCG
TMEM206	1	pLV353	CACACCAGCTCTCACCCCTG
TMEM206	2	pLV352	ATGGGAAATGTAGTTCTGGG
SLC44A2	1	pLV327	CTCCAATGGGAGCCTCGAGA
SLC44A2	2	pLV326	AGAGCTAAGACTGGAAACAA
ZNF248	1	pLV329	GCGCACTGGCCCGAAGGGGA
ZNF248	2	pLV328	GCAATGCGCACTGGCCCGAA
DOCK4	1	pLV438	CTACAATTCCCAGCGTGCTG
DOCK4	2	pLV437	AGTTCTTGGCCTCCCCATCC
CPNE3	1	pLV443	CGAGGATCAGCCCATCCGCA
CPNE3	2	pLV444	GAAGCGCCAGCCTACTGGCA
